# Optimization of skeletal protein preparation for LC-MS/MS sequencing yields additional coral skeletal proteins in *Stylophora pistillata*

**DOI:** 10.1101/2020.03.16.991273

**Authors:** Yanai Peled, Jeana Drake, Assaf Malik, Ricardo Almuly, Maya Lalzar, David Morgenstern, Tali Mass

## Abstract

Stony corals generate their calcium carbonate exoskeleton in a highly controlled biomineralization process mediated by a variety of macromolecules including proteins. Fully identifying and classifying these proteins is crucial to understanding their role in exoskeleton formation, yet no optimal method to purify and characterize the full suite of extracted coral skeletal proteins has been established and hence their complete composition remains obscure. Here, we tested four skeletal protein purification protocols using acetone precipitation and ultrafiltration dialysis filters to present a comprehensive scleractinian coral skeletal proteome. We identified a total of 60 proteins in the coral skeleton, 44 of which were not present in previously published stony coral skeletal proteomes. Extracted protein purification protocols carried out in this study revealed that no one method captures all proteins and each protocol revealed a unique set of method-exclusive proteins. To better understand the general mechanism of skeletal protein transportation, we further examined the proteins’ gene ontology, transmembrane domains, and signal peptides. We found that transmembrane domain proteins and signal peptide secretion pathways, by themselves, could not explain the transportation of proteins to the skeleton. We therefore propose that some proteins are transported to the skeleton via non-traditional secretion pathways.
