## Supplementary material for "Optimization of skeletal protein preparation for LC-MS/MS sequencing yields additional coral skeletal proteins in *Stylophora pistillata*": SI Table 2

### Sheet: Sheet1
Protein Count Family	Description	|Log Prob|	Best score	Total Intensity	# of spectra	# of unique peptides	# of mod peptides	Coverage %	# AA's in protein	Method	Description - Primate Blast2GO	#Hits	e-Value	sim mean	TMHMM TM #	TMHMM Signal?	SignalP Signal?	M Start?	PredGPI	Likely complete N-terminus prediction
1	>gi|1263115389|gb|PFX12726.1| Retrovirus-related Pol polyprotein from transposon 17.6 [Stylophora pistillata]	0.26	340.8	1.62638e+07	59	2	0	2.08	626	insol4	PREDICTED: endogenous retrovirus group K member 11 Pol protein-like [Rhinopithecus bieti]	3	3.46629e-06	52.86	0	0	0	1	0	0	For columns P through U, 1=yes and 0=no
1	>gi|1263115389|gb|PFX12726.1| Retrovirus-related Pol polyprotein from transposon 17.6 [Stylophora pistillata]	1.42	302.2	6.60928e+06	36	2	0	2.08	626	Insol2	PREDICTED: endogenous retrovirus group K member 11 Pol protein-like [Rhinopithecus bieti]	3	3.46629e-06	52.86	0	0	0	1	0	0
2	>gi|1263115517|gb|PFX12813.1| hypothetical protein AWC38_SpisGene23165 [Stylophora pistillata]	0.23	337.4	2.1156e+07	39	2	1	2.13	751	insol4	---NA---				0	0	0	1	0	1
3	>gi|1263116757|gb|PFX13778.1| Sacsin [Stylophora pistillata]	1.44	267.8	1.16048e+07	34	1	1	0.07	9556	Insol2	sacsin isoform X3 [Microcebus murinus]	3	0	51.19	0	0	0	1	0	0
3	>gi|1263116757|gb|PFX13778.1| Sacsin [Stylophora pistillata]	0.46	241.5	1.09733e+07	59	2	2	0.15	9556	insol4	sacsin isoform X3 [Microcebus murinus]	3	0	51.19	0	0	0	1	0	0
4	>gi|1263117261|gb|PFX14205.1| Proto-oncogene tyrosine-protein kinase receptor Ret, partial [Stylophora pistillata]	0.52	336.7	4276934	23	1	0	0.51	976	Insol2	AChain A, Proto-oncogene tyrosine-protein kinase receptor Ret [Homo sapiens]	3	1.51523e-60	68.22	0	0	0	0	0	0
5	>gi|1263119001|gb|PFX15740.1| Protein FAM208A [Stylophora pistillata]	2.85	373.2	7.65968e+06	19	1	1	0.44	2063	Sol2	protein TASOR isoform X4 [Aotus nancymaae]	3	6.39261e-23	48.44	0	0	0	1	0	unable to determine
5	>gi|1263119001|gb|PFX15740.1| Protein FAM208A [Stylophora pistillata]	1.66	361.9	1.52949e+07	46	1	1	0.44	2063	Insol2	protein TASOR isoform X4 [Aotus nancymaae]	3	6.39261e-23	48.44	0	0	0	1	0	unable to determine
5	>gi|1263119001|gb|PFX15740.1| Protein FAM208A [Stylophora pistillata]	1.12	348	17291432	48	1	1	0.44	2063	insol4	protein TASOR isoform X4 [Aotus nancymaae]	3	6.39261e-23	48.44	0	0	0	1	0	unable to determine
6	>gi|1263119725|gb|PFX16398.1| hypothetical protein AWC38_SpisGene19330 [Stylophora pistillata]	0.46	273.1	2.28525e+06	23	1	0	2.15	325	insol4	---NA---				0	0	0	1	0	unable to determine
7	>gi|1263122270|gb|PFX18785.1| Mucin-4 [Stylophora pistillata]	1.98	449.5	5.6672e+06	6	5	1	0.84	3579	insol4	carbonic anhydrase 2 [Microcebus murinus]	3	1.8365e-41	52.02	2	0	0	1	0	1
8	>gi|1263130352|gb|PFX26597.1| Complement C3 [Stylophora pistillata]	0.53	283.1	2.28475e+06	7	4	1	1.26	2548	insol4	complement C3, partial [Carlito syrichta]	3	1.68003e-127	44.23	0	1	1	1	0	1
9	>gi|1263130510|gb|PFX26751.1| Transmembrane protease serine 9 [Stylophora pistillata]	1.32	244.2	4.10898e+06	19	3	0	4.18	789	Insol2	transmembrane protease serine 9-like [Macaca nemestrina]	3	1.21497e-73	47	0	0	0	1	0	0
10	>gi|1263131615|gb|PFX27832.1| Poly [ADP-ribose] polymerase 11 [Stylophora pistillata]	0.46	320.1	3.93039e+06	32	1	0	0.37	1875	insol4	PREDICTED: poly [ADP-ribose] polymerase 12 [Propithecus coquereli]	3	1.94833e-41	59.05	0	1	0	1	0	1
11	>gi|1263134664|gb|PFX30831.1| hypothetical protein AWC38_SpisGene4366 [Stylophora pistillata]	0.62	322.2	2.03004e+07	28	2	0	1.77	847	Insol2	---NA---				0	0	0	1	0	1
12	>gi|1263134737|gb|PFX30903.1| hypothetical protein AWC38_SpisGene4292 [Stylophora pistillata]	9.49	548.9	9.88906e+07	130	11	7	9.71	587	Insol2	---NA---				0	0	0	1	1	1
12	>gi|1263134737|gb|PFX30903.1| hypothetical protein AWC38_SpisGene4292 [Stylophora pistillata]	2.83	432	2.64694e+08	162	8	6	6.47	587	insol4	---NA---				0	0	0	1	1	1
13	>gi|1263135656|gb|PFX31810.1| Nidogen-2 [Stylophora pistillata]	0.73	286.2	4.09022e+06	39	1	0	0.36	1662	insol3	PREDICTED: uromodulin isoform X1 [Callithrix jacchus]	2	5.09223e-10	56.32	6	1	1	1	0	unable to determine
14	>gi|1270028962|ref|XP_022783323.1| phosphopantothenoylcysteine decarboxylase subunit VHS3-like [Stylophora pistillata]	1.72	406.6	2.08601e+07	40	4	2	10.62	273	Insol2	integrin alpha-M isoform X2 [Pongo abelii]	3	5.55667e-08	53.06	0	1	1	1	0	unable to determine
14	>gi|1270028962|ref|XP_022783323.1| phosphopantothenoylcysteine decarboxylase subunit VHS3-like [Stylophora pistillata]	0.47	402.1	1.0761e+07	4	3	2	8.79	273	insol4	integrin alpha-M isoform X2 [Pongo abelii]	3	5.55667e-08	53.06	0	1	1	1	0	unable to determine
15	>gi|1270029544|ref|XP_022786582.1| synapsin-2-like isoform X2 [Stylophora pistillata]	1.03	320.5	374468972	39	1	0	2.04	392	Insol1	LOW QUALITY PROTEIN: SYN2 isoform 3 [Pongo abelii]	3	5.54622e-137	75.62	0	0	0	1	0	1
15	>gi|1270029544|ref|XP_022786582.1| synapsin-2-like isoform X2 [Stylophora pistillata]	1.19	317.3	3.67447e+07	17	1	0	2.04	392	Sol3	LOW QUALITY PROTEIN: SYN2 isoform 3 [Pongo abelii]	3	5.54622e-137	75.62	0	0	0	1	0	1
15	>gi|1270029544|ref|XP_022786582.1| synapsin-2-like isoform X2 [Stylophora pistillata]	0.46	315.3	3.5339e+08	23	1	0	2.04	392	insol4	LOW QUALITY PROTEIN: SYN2 isoform 3 [Pongo abelii]	3	5.54622e-137	75.62	0	0	0	1	0	1
15	>gi|1270029544|ref|XP_022786582.1| synapsin-2-like isoform X2 [Stylophora pistillata]	0.51	303.5	6.08751e+08	16	1	0	2.04	392	Sol2	LOW QUALITY PROTEIN: SYN2 isoform 3 [Pongo abelii]	3	5.54622e-137	75.62	0	0	0	1	0	1
15	>gi|1270029544|ref|XP_022786582.1| synapsin-2-like isoform X2 [Stylophora pistillata]	0.68	292	3.58658e+08	29	1	0	2.04	392	insol3	LOW QUALITY PROTEIN: SYN2 isoform 3 [Pongo abelii]	3	5.54622e-137	75.62	0	0	0	1	0	1
15	>gi|1270029544|ref|XP_022786582.1| synapsin-2-like isoform X2 [Stylophora pistillata]	1.14	284.8	365400423	50	1	0	2.04	392	Sol4	LOW QUALITY PROTEIN: SYN2 isoform 3 [Pongo abelii]	3	5.54622e-137	75.62	0	0	0	1	0	1
15	>gi|1270029544|ref|XP_022786582.1| synapsin-2-like isoform X2 [Stylophora pistillata]	1.27	284.6	2.69231e+08	51	1	0	2.04	392	Insol2	LOW QUALITY PROTEIN: SYN2 isoform 3 [Pongo abelii]	3	5.54622e-137	75.62	0	0	0	1	0	1
15	>gi|1270029544|ref|XP_022786582.1| synapsin-2-like isoform X2 [Stylophora pistillata]	1.1	250.8	4.89878e+07	16	1	0	2.04	392	Sol1	LOW QUALITY PROTEIN: SYN2 isoform 3 [Pongo abelii]	3	5.54622e-137	75.62	0	0	0	1	0	1
16	>gi|1270031975|ref|XP_022799089.1| CUB domain-containing protein-like isoform X2 [Stylophora pistillata]	6.29	699.7	23274081	75	7	4	8.81	352	insol4	---NA---				0	0	1	1	0	unable to determine
16	>gi|1270031975|ref|XP_022799089.1| CUB domain-containing protein-like isoform X2 [Stylophora pistillata]	9.69	567.1	1.94601e+07	83	6	3	8.81	352	Insol2	---NA---				0	0	1	1	0	unable to determine
17	>gi|1270032917|ref|XP_022804012.1| EGF and laminin G domain-containing protein-like [Stylophora pistillata]	1.09	384.1	5.90729e+06	4	4	0	2.62	1145	insol4	contactin-associated protein-like 2 isoform X3 [Microcebus murinus]	3	4.98415e-100	43.34	2	1	0	1	0	0
18	>gi|1270036141|ref|XP_022779720.1| vitellogenin-like [Stylophora pistillata]	0.86	416	3.8105e+06	18	10	2	5.46	1703	insol4	vitellogenin-like [Macaca mulatta]	3	2.03663e-26	39.31	0	0	1	1	0	1
19	>gi|1270037242|ref|XP_022780303.1| LOW QUALITY PROTEIN: uncharacterized protein LOC111321626 [Stylophora pistillata]	0.58	353.6	9.08678e+06	2	2	1	0.07	17517	Sol3	neurogenic locus notch homolog protein 1 isoform X3 [Pan troglodytes]	3	3.07792e-47	35.96	1	0	0	1	0	1
20	>gi|1270037961|ref|XP_022780690.1| skeletal aspartic acid-rich protein 2-like [Stylophora pistillata]	7.12	723.6	8.62907e+07	241	15	6	19.16	407	insol4	---NA---				2	1	1	1	1	1
20	>gi|1270037961|ref|XP_022780690.1| skeletal aspartic acid-rich protein 2-like [Stylophora pistillata]	8.9	376.3	1.22478e+08	282	13	5	17.69	407	Insol2	---NA---				2	1	1	1	1	1
21	>gi|1270037969|ref|XP_022780694.1| CUB and peptidase domain-containing protein 2-like [Stylophora pistillata]	2.4	285.8	6.49313e+06	14	1	0	2.54	315	Insol1	coagulation factor IX, partial [Otolemur garnettii]	3	2.56743e-54	57.64	0	1	1	1	0	0
21	>gi|1270037969|ref|XP_022780694.1| CUB and peptidase domain-containing protein 2-like [Stylophora pistillata]	1.77	276	5.96173e+06	11	1	0	2.54	315	Sol2	coagulation factor IX, partial [Otolemur garnettii]	3	2.56743e-54	57.64	0	1	1	1	0	0
22	>gi|1270041141|ref|XP_022782398.1| skeletal aspartic acid-rich protein 1-like [Stylophora pistillata]	7.37	709.8	1.44729e+09	461	26	10	35.26	363	insol4	---NA---				2	1	1	1	1	1
22	>gi|1270041141|ref|XP_022782398.1| skeletal aspartic acid-rich protein 1-like [Stylophora pistillata]	67.32	631	1.51938e+09	912	24	11	31.4	363	Insol2	---NA---				2	1	1	1	1	1
22	>gi|1270041141|ref|XP_022782398.1| skeletal aspartic acid-rich protein 1-like [Stylophora pistillata]	19.5	547.5	4.14244e+07	105	10	3	20.66	363	Insol1	---NA---				2	1	1	1	1	1
22	>gi|1270041141|ref|XP_022782398.1| skeletal aspartic acid-rich protein 1-like [Stylophora pistillata]	16.53	429.9	3.44818e+07	146	10	4	22.86	363	insol3	---NA---				2	1	1	1	1	1
22	>gi|1270041141|ref|XP_022782398.1| skeletal aspartic acid-rich protein 1-like [Stylophora pistillata]	7.03	405.6	3.1874e+06	21	2	1	4.13	363	Sol2	---NA---				2	1	1	1	1	1
22	>gi|1270041141|ref|XP_022782398.1| skeletal aspartic acid-rich protein 1-like [Stylophora pistillata]	4.33	259.7	2.66129e+06	36	1	0	2.75	363	Sol4	---NA---				2	1	1	1	1	1
23	>gi|1270042352|ref|XP_022783044.1| uncharacterized protein LOC111323869 [Stylophora pistillata]	0.42	283.6	2.75668e+06	4	2	0	2.49	402	insol4	---NA---				1	0	0	1	0	0
24	>gi|1270043038|ref|XP_022783415.1| coadhesin-like isoform X3 [Stylophora pistillata]	1.79	411.2	2.29908e+07	94	10	2	7.36	1426	insol4	hemicentin-1 isoform X4 [Pongo abelii]	3	9.63311e-28	60.63	1	0	1	1	0	0
24	>gi|1270043038|ref|XP_022783415.1| coadhesin-like isoform X3 [Stylophora pistillata]	3.81	388.4	3.05825e+07	122	7	1	3.72	1426	Insol2	hemicentin-1 isoform X4 [Pongo abelii]	3	9.63311e-28	60.63	1	0	1	1	0	0
25	>gi|1270044042|ref|XP_022783952.1| collagenase 3-like [Stylophora pistillata]	0.99	262.9	3.44452e+06	14	1	0	2.4	292	Insol2	PREDICTED: collagenase 3 [Mandrillus leucophaeus]	3	1.57445e-41	52.67	0	1	1	1	0	1
26	>gi|1270045301|ref|XP_022784623.1| cation channel sperm-associated protein subunit beta-like [Stylophora pistillata]	0.5	328.4	2.79839e+06	25	1	0	0.75	1201	Insol2	LOW QUALITY PROTEIN: cation channel sperm-associated protein subunit beta [Microcebus murinus]	3	3.59898e-31	45.84	1	0	1	1	0	1
26	>gi|1270045301|ref|XP_022784623.1| cation channel sperm-associated protein subunit beta-like [Stylophora pistillata]	0.23	297.3	2435366	21	1	0	0.75	1201	insol4	LOW QUALITY PROTEIN: cation channel sperm-associated protein subunit beta [Microcebus murinus]	3	3.59898e-31	45.84	1	0	1	1	0	1
27	>gi|1270049598|ref|XP_022786918.1| major yolk protein-like isoform X2 [Stylophora pistillata]	1.55	476.5	1672534	6	3	0	2.37	1351	insol4	melanotransferrin isoform X2 [Macaca nemestrina]	3	1.20209e-57	44.5	0	0	1	1	0	1
28	>gi|1270052030|ref|XP_022788227.1| hephaestin-like protein [Stylophora pistillata]	3.12	539.8	5.19607e+06	38	4	0	3.43	1108	insol4	hephaestin-like protein 1 [Otolemur garnettii]	3	0	65.28	0	1	1	1	1	1
28	>gi|1270052030|ref|XP_022788227.1| hephaestin-like protein [Stylophora pistillata]	8.6	417.7	3.43243e+06	46	6	1	4.33	1108	Insol2	hephaestin-like protein 1 [Otolemur garnettii]	3	0	65.28	0	1	1	1	1	1
29	>gi|1270052971|ref|XP_022788730.1| chymotrypsin-like elastase family member 1 [Stylophora pistillata]	0.45	264.8	8.79507e+06	22	2	0	4.93	304	insol4	chymotrypsin-like elastase family member 2A [Otolemur garnettii]	3	6.53335e-47	56.48	0	0	1	1	0	1
30	>gi|1270054595|ref|XP_022789591.1| endothelin-converting enzyme 1-like isoform X2 [Stylophora pistillata]	0.33	94.1	1.87171e+06	10	2	2	1.32	758	Insol1	endothelin-converting enzyme 1 isoform X2 [Microcebus murinus]	3	2.73102e-137	54.76	0	1	1	1	0	unable to determine
31	>gi|1270055217|ref|XP_022789932.1| MAGUK p55 subfamily member 7-like [Stylophora pistillata]	0.46	313.7	9.00262e+07	74	2	1	1.9	791	insol4	PREDICTED: MAGUK p55 subfamily member 7 isoform X4 [Callithrix jacchus]	3	1.70984e-97	57.03	0	0	0	1	0	1
31	>gi|1270055217|ref|XP_022789932.1| MAGUK p55 subfamily member 7-like [Stylophora pistillata]	1.79	312.5	7.69704e+07	46	1	1	1.14	791	Insol2	PREDICTED: MAGUK p55 subfamily member 7 isoform X4 [Callithrix jacchus]	3	1.70984e-97	57.03	0	0	0	1	0	1
32	>gi|1270056169|ref|XP_022790441.1| PHD finger protein 21A-like [Stylophora pistillata]	0.3	277.9	2.05949e+06	10	1	0	1.23	488	insol3	PHF21A isoform 12 [Pan troglodytes]	3	1.59807e-67	65.19	0	0	0	1	0	1
33	>gi|1270059479|ref|XP_022792212.1| ras-like protein 3 [Stylophora pistillata]	0.58	289.9	2.99531e+06	24	1	1	4.19	215	insol3	GTP-binding protein Di-Ras2 [Carlito syrichta]	3	1.17786e-44	58.22	0	1	0	1	0	1
34	>gi|1270063049|ref|XP_022794122.1| galaxin-like isoform X2 [Stylophora pistillata]	0.53	309.4	1.05467e+07	21	1	0	3.2	281	Insol2	usherin [Otolemur garnettii]	3	5.69365e-05	40.09	0	1	1	1	0	1
34	>gi|1270063049|ref|XP_022794122.1| galaxin-like isoform X2 [Stylophora pistillata]	0.23	293.4	6.40612e+06	25	1	0	3.2	281	insol4	usherin [Otolemur garnettii]	3	5.69365e-05	40.09	0	1	1	1	0	1
35	>gi|1270063475|ref|XP_022794351.1| mammalian ependymin-related protein 1-like [Stylophora pistillata]	1.07	324.8	7.13108e+06	35	2	0	4.15	193	Insol2	mammalian ependymin-related protein 1 isoform X1 [Aotus nancymaae]	3	1.46711e-25	51.21	0	0	1	1	0	1
35	>gi|1270063475|ref|XP_022794351.1| mammalian ependymin-related protein 1-like [Stylophora pistillata]	0.46	313.4	3452524	21	4	1	13.47	193	insol4	mammalian ependymin-related protein 1 isoform X1 [Aotus nancymaae]	3	1.46711e-25	51.21	0	0	1	1	0	1
36	>gi|1270064196|ref|XP_022794736.1| MAM and LDL-receptor class A domain-containing protein 2-like [Stylophora pistillata]	3.02	472.2	6.50992e+06	28	5	2	0.66	7771	insol4	DIET1 [Homo sapiens]	3	0	48.16	0	1	1	1	0	1
37	>gi|1270068394|ref|XP_022796981.1| uncharacterized skeletal organic matrix protein 8-like [Stylophora pistillata]	29.43	664.4	1.69817e+08	380	9	3	30.98	184	Insol2	---NA---				0	0	1	1	0	unable to determine
37	>gi|1270068394|ref|XP_022796981.1| uncharacterized skeletal organic matrix protein 8-like [Stylophora pistillata]	6.53	648.8	1.55727e+08	275	10	3	32.61	184	insol4	---NA---				0	0	1	1	0	unable to determine
38	>gi|1270068396|ref|XP_022796982.1| uncharacterized protein LOC111335364 [Stylophora pistillata]	5.34	609.3	181070732	136	7	2	27.32	183	insol4	---NA---				0	0	1	1	0	unable to determine
38	>gi|1270068396|ref|XP_022796982.1| uncharacterized protein LOC111335364 [Stylophora pistillata]	14.56	515.5	1.4293e+08	182	5	1	21.86	183	Insol2	---NA---				0	0	1	1	0	unable to determine
39	>gi|1270071953|ref|XP_022798902.1| low-density lipoprotein receptor-related protein 8-like [Stylophora pistillata]	2.86	257.1	1.06816e+06	11	1	0	0.81	1112	Insol2	very low-density lipoprotein receptor isoform X2 [Otolemur garnettii]	3	1.96366e-157	56.67	1	1	1	1	0	1
40	>gi|1270073139|ref|XP_022799541.1| uncharacterized protein LOC111337489 [Stylophora pistillata]	3.95	461.1	38840779	202	23	11	5.07	2976	insol4	PREDICTED: apolipoprotein B-100 [Gorilla gorilla gorilla]	3	2.24231e-55	43.84	0	0	1	1	1	1
40	>gi|1270073139|ref|XP_022799541.1| uncharacterized protein LOC111337489 [Stylophora pistillata]	16.86	380.8	2.64572e+07	186	18	7	3.93	2976	Insol2	PREDICTED: apolipoprotein B-100 [Gorilla gorilla gorilla]	3	2.24231e-55	43.84	0	0	1	1	1	1
41	>gi|1270080553|ref|XP_022803524.1| digestive cysteine proteinase 1-like [Stylophora pistillata]	1.25	262.2	1.5909e+07	84	3	0	2.94	476	Insol2	PREDICTED: cathepsin K [Cebus capucinus imitator]	3	1.02539e-52	56.7	0	0	0	1	0	1
42	>gi|1270081088|ref|XP_022803808.1| deleted in malignant brain tumors 1 protein-like [Stylophora pistillata]	0.38	344.7	4.32927e+06	13	2	0	2.46	529	insol4	PREDICTED: putative DMBT1-like protein [Macaca fascicularis]	3	4.12978e-33	51.59	0	0	1	1	0	1
42	>gi|1270081088|ref|XP_022803808.1| deleted in malignant brain tumors 1 protein-like [Stylophora pistillata]	0.92	328.2	5.79726e+06	32	2	0	2.46	529	Insol2	PREDICTED: putative DMBT1-like protein [Macaca fascicularis]	3	4.12978e-33	51.59	0	0	1	1	0	1
43	>gi|1270081207|ref|XP_022803872.1| spore wall protein 2-like isoform X3 [Stylophora pistillata]	1.64	338.6	8.39993e+06	40	2	2	2.23	807	Insol2	---NA---				1	1	1	1	1	no blast hit
43	>gi|1270081207|ref|XP_022803872.1| spore wall protein 2-like isoform X3 [Stylophora pistillata]	0.46	308.1	6.40397e+06	60	1	1	1.12	807	insol4	---NA---				1	1	1	1	1	no blast hit
44	>gi|1270081241|ref|XP_022803894.1| uncharacterized protein LOC111341206 [Stylophora pistillata]	0.67	390.7	3.37473e+07	28	1	0	1.35	443	insol3	AChain A, UDP-glucose 6-dehydrogenase [Homo sapiens]	3	2.60211e-77	55.73	0	0	0	1	0	1
44	>gi|1270081241|ref|XP_022803894.1| uncharacterized protein LOC111341206 [Stylophora pistillata]	0.52	353.7	9.06386e+06	12	1	0	1.35	443	Insol1	AChain A, UDP-glucose 6-dehydrogenase [Homo sapiens]	3	2.60211e-77	55.73	0	0	0	1	0	1
45	>gi|1270082891|ref|XP_022804785.1| thioredoxin reductase 1, cytoplasmic-like [Stylophora pistillata]	0.47	337	1.48404e+07	19	1	0	2.5	120	Insol2	TXNRD1 isoform 15, partial [Pan troglodytes]	3	1.25192e-45	80.53	0	0	0	1	0	0
46	>gi|1270084203|ref|XP_022805470.1| uncharacterized protein LOC111342641 [Stylophora pistillata]	0.46	256.1	5.69191e+06	46	2	1	1.28	1325	insol4	---NA---				0	0	0	1	0	unable to determine
47	>gi|1270085816|ref|XP_022806326.1| ZP domain-containing protein-like [Stylophora pistillata]	1.62	393.9	1.63507e+06	6	2	1	5.71	385	insol4	PREDICTED: CUB and zona pellucida-like domain-containing protein 1 [Mandrillus leucophaeus]	3	5.02835e-24	49.25	1	0	1	1	0	1
48	>gi|1270086467|ref|XP_022806664.1| protein lingerer-like [Stylophora pistillata]	2.36	250.1	3156177	13	1	0	0.85	1531	Insol2	protein eva-1 homolog C isoform X4 [Aotus nancymaae]	3	2.4997e-09	52.78	0	0	1	1	0	1
49	>gi|1270086954|ref|XP_022806928.1| SLIT-ROBO Rho GTPase-activating protein 1-like [Stylophora pistillata]	1.96	309.1	1.59293e+07	25	1	0	1.02	976	Sol4	SLIT-ROBO Rho GTPase-activating protein 1, partial [Macaca fascicularis]	3	1.17702e-132	53.07	0	0	0	1	0	0
50	>gi|1270087345|ref|XP_022807143.1| condensin-2 complex subunit D3-like [Stylophora pistillata]	0.59	278.1	1.36329e+07	16	2	0	0.91	1324	Insol2					0	0	0	1	0	1
51	>gi|1270087556|ref|XP_022807256.1| uncharacterized protein LOC111344300 [Stylophora pistillata]	0.71	280.4	3756878	29	2	1	0.88	907	insol3	AChain A, Inhibitor of growth protein 3 [Homo sapiens]	3	2.8022e-05	52.47	0	0	0	1	0	1
52	>gi|1270088573|ref|XP_022807807.1| uncharacterized protein LOC111344812 [Stylophora pistillata]	1.02	365.3	2.72657e+07	48	1	0	0.64	943	insol3	PREDICTED: E3 ubiquitin-protein ligase DZIP3 isoform X2 [Chlorocebus sabaeus]	3	1.76243e-13	52.41	0	0	0	1	0	1
52	>gi|1270088573|ref|XP_022807807.1| uncharacterized protein LOC111344812 [Stylophora pistillata]	0.66	324.7	6.06869e+06	19	1	0	0.64	943	Insol1	PREDICTED: E3 ubiquitin-protein ligase DZIP3 isoform X2 [Chlorocebus sabaeus]	3	1.76243e-13	52.41	0	0	0	1	0	1
53	>gi|1270089244|ref|XP_022808163.1| uncharacterized protein LOC111345150 [Stylophora pistillata]	1.06	310.2	2.78301e+06	13	1	0	4.1	195	Insol2	---NA---				0	0	0	1	0	0
53	>gi|1270089244|ref|XP_022808163.1| uncharacterized protein LOC111345150 [Stylophora pistillata]	0.42	271.7	2.91887e+06	28	1	0	4.1	195	insol4	---NA---				0	0	0	1	0	0
54	>gi|1270090022|ref|XP_022808576.1| uncharacterized protein LOC111345553 isoform X2 [Stylophora pistillata]	0.22	320.1	6753998	45	2	0	3.12	320	insol4	---NA---				0	0	0	1	0	unable to determine
55	>gi|1270091315|ref|XP_022809269.1| microtubule-associated tumor suppressor 1 homolog isoform X1 [Stylophora pistillata]	1.53	259.2	1.63763e+06	11	4	0	1.62	1545	Sol2	PREDICTED: microtubule-associated tumor suppressor 1 isoform X3 [Colobus angolensis palliatus]	2	1.02967e-22	50.29	0	0	0	1	0	1
56	>gi|1270091317|ref|XP_022809270.1| microtubule-associated tumor suppressor 1 homolog isoform X2 [Stylophora pistillata]	0.45	256.4	3.3036e+06	20	6	1	1.65	1458	insol4					0	0	0	1	0	0
56	>gi|1270091317|ref|XP_022809270.1| microtubule-associated tumor suppressor 1 homolog isoform X2 [Stylophora pistillata]	0.75	247	2.12908e+06	20	4	0	1.23	1458	Insol2	PREDICTED: microtubule-associated tumor suppressor 1 isoform X3 [Colobus angolensis palliatus]	3	6.66143e-23	50.44	0	0	0	1	0	0
57	>gi|1270093788|ref|XP_022810585.1| von Willebrand factor D and EGF domain-containing protein-like, partial [Stylophora pistillata]	0.55	298.8	7.40314e+06	36	1	0	0.55	1278	insol4	von Willebrand factor D and EGF domain-containing protein isoform X4 [Microcebus murinus]	3	2.0754e-68	44.84	0	1	1	1	0	1
58	>gi|1270095516|ref|XP_022778254.1| uncharacterized protein LOC111319781 [Stylophora pistillata]	0.54	250.7	1.0425e+07	23	2	0	1.72	408	Insol2	ATP-dependent (S)-NAD(P)H-hydrate dehydratase isoform X4 [Pan troglodytes]	3	0.000344124	44.92	0	0	0	1	0	unable to determine
59	>gi|1270095572|ref|XP_022778283.1| uncharacterized protein LOC111319816, partial [Stylophora pistillata]	0.4	508.1	1.54281e+07	7	1	0	1.81	332	Insol1	---NA---				0	0	0	1	0	0
59	>gi|1270095572|ref|XP_022778283.1| uncharacterized protein LOC111319816, partial [Stylophora pistillata]	0.79	340.5	2.33554e+07	34	1	0	1.81	332	insol3	---NA---				0	0	0	1	0	0
59	>gi|1270095572|ref|XP_022778283.1| uncharacterized protein LOC111319816, partial [Stylophora pistillata]	1.68	319	2.41264e+07	26	1	0	1.81	332	Sol4	---NA---				0	0	0	1	0	0
60	>gi|190710633|gb|ACE95141.1| carbonic anhydrase [Stylophora pistillata]	2.46	495.2	9.11613e+07	130	13	4	29.11	316	insol4	AChain A, Carbonic anhydrase 2 [Homo sapiens]	3	3.2442e-55	51.39	0	0	1	1	0	1
60	>gi|190710633|gb|ACE95141.1| carbonic anhydrase [Stylophora pistillata]	17.98	486.3	1.07684e+08	289	12	4	20.25	316	Insol2	AChain A, Carbonic anhydrase 2 [Homo sapiens]	3	3.2442e-55	51.39	0	0	1	1	0	1
60	>gi|190710633|gb|ACE95141.1| carbonic anhydrase [Stylophora pistillata]	2.87	361.7	3.71381e+06	4	4	1	10.44	316	Insol1	AChain A, Carbonic anhydrase 2 [Homo sapiens]	3	3.2442e-55	51.39	0	0	1	1	0	1
