## Supplementary material for "Optimization of skeletal protein preparation for LC-MS/MS sequencing yields additional coral skeletal proteins in *Stylophora pistillata*": SI Table 3

### Sheet: Sheet1
Vesicle/Secretion/Transporter	ECM/TM	Metal\Ion Binding	Protein Modifications	Lipid/Glycan/Phosphoprotein Associated
>gi|1270029544|ref|XP_022786582.1| synapsin-2-like isoform X2 [Stylophora pistillata]	>gi|1270032917|ref|XP_022804012.1| EGF and laminin G domain-containing protein-like [Stylophora pistillata]	>gi|1270028962|ref|XP_022783323.1| phosphopantothenoylcysteine decarboxylase subunit VHS3-like [Stylophora pistillata]	>gi|1270037242|ref|XP_022780303.1| LOW QUALITY PROTEIN: uncharacterized protein LOC111321626 [Stylophora pistillata]	>gi|1270036141|ref|XP_022779720.1| vitellogenin-like [Stylophora pistillata]
>gi|1270036141|ref|XP_022779720.1| vitellogenin-like [Stylophora pistillata]	>gi|1270037242|ref|XP_022780303.1| LOW QUALITY PROTEIN: uncharacterized protein LOC111321626 [Stylophora pistillata]	>gi|1270029544|ref|XP_022786582.1| synapsin-2-like isoform X2 [Stylophora pistillata]	>gi|1270037969|ref|XP_022780694.1| CUB and peptidase domain-containing protein 2-like [Stylophora pistillata]	>gi|1270037242|ref|XP_022780303.1| LOW QUALITY PROTEIN: uncharacterized protein LOC111321626 [Stylophora pistillata]
>gi|1270037242|ref|XP_022780303.1| LOW QUALITY PROTEIN: uncharacterized protein LOC111321626 [Stylophora pistillata]	>gi|1270037961|ref|XP_022780690.1| skeletal aspartic acid-rich protein 2-like [Stylophora pistillata]	>gi|1270037242|ref|XP_022780303.1| LOW QUALITY PROTEIN: uncharacterized protein LOC111321626 [Stylophora pistillata]	>gi|1270044042|ref|XP_022783952.1| collagenase 3-like [Stylophora pistillata]	>gi|1270054595|ref|XP_022789591.1| endothelin-converting enzyme 1-like isoform X2 [Stylophora pistillata]
>gi|1270044042|ref|XP_022783952.1| collagenase 3-like [Stylophora pistillata]	>gi|1270043038|ref|XP_022783415.1| coadhesin-like isoform X3 [Stylophora pistillata]	>gi|1270044042|ref|XP_022783952.1| collagenase 3-like [Stylophora pistillata]	>gi|1270049598|ref|XP_022786918.1| major yolk protein-like isoform X2 [Stylophora pistillata]	>gi|1270073139|ref|XP_022799541.1| uncharacterized protein LOC111337489 [Stylophora pistillata]
>gi|1270049598|ref|XP_022786918.1| major yolk protein-like isoform X2 [Stylophora pistillata]	>gi|1270045301|ref|XP_022784623.1| cation channel sperm-associated protein subunit beta-like [Stylophora pistillata]	>gi|1270045301|ref|XP_022784623.1| cation channel sperm-associated protein subunit beta-like [Stylophora pistillata]	>gi|1270052971|ref|XP_022788730.1| chymotrypsin-like elastase family member 1 [Stylophora pistillata]	>gi|1270081241|ref|XP_022803894.1| uncharacterized protein LOC111341206 [Stylophora pistillata]
>gi|1270052030|ref|XP_022788227.1| hephaestin-like protein [Stylophora pistillata]	>gi|1270049598|ref|XP_022786918.1| major yolk protein-like isoform X2 [Stylophora pistillata]	>gi|1270049598|ref|XP_022786918.1| major yolk protein-like isoform X2 [Stylophora pistillata]	>gi|1270054595|ref|XP_022789591.1| endothelin-converting enzyme 1-like isoform X2 [Stylophora pistillata]	>gi|1270086467|ref|XP_022806664.1| protein lingerer-like [Stylophora pistillata]
>gi|1270054595|ref|XP_022789591.1| endothelin-converting enzyme 1-like isoform X2 [Stylophora pistillata]	>gi|1270052030|ref|XP_022788227.1| hephaestin-like protein [Stylophora pistillata]	>gi|1270052030|ref|XP_022788227.1| hephaestin-like protein [Stylophora pistillata]	>gi|1270073850|ref|XP_022799914.1| carbonic anhydrase 2-like [Stylophora pistillata]	>gi|1270088573|ref|XP_022807807.1| uncharacterized protein LOC111344812 [Stylophora pistillata]
>gi|1270056169|ref|XP_022790441.1| PHD finger protein 21A-like [Stylophora pistillata]	>gi|1270054595|ref|XP_022789591.1| endothelin-converting enzyme 1-like isoform X2 [Stylophora pistillata]	>gi|1270052971|ref|XP_022788730.1| chymotrypsin-like elastase family member 1 [Stylophora pistillata]	>gi|1270080553|ref|XP_022803524.1| digestive cysteine proteinase 1-like [Stylophora pistillata]	PFX26597.1 Complement C3 [Stylophora pistillata]
>gi|1270071953|ref|XP_022798902.1| low-density lipoprotein receptor-related protein 8-like [Stylophora pistillata]	>gi|1270055217|ref|XP_022789932.1| MAGUK p55 subfamily member 7-like [Stylophora pistillata]	>gi|1270054595|ref|XP_022789591.1| endothelin-converting enzyme 1-like isoform X2 [Stylophora pistillata]	>gi|1270087556|ref|XP_022807256.1| uncharacterized protein LOC111344300 [Stylophora pistillata]
>gi|1270080553|ref|XP_022803524.1| digestive cysteine proteinase 1-like [Stylophora pistillata]	>gi|1270059479|ref|XP_022792212.1| ras-like protein 3 [Stylophora pistillata]	>gi|1270056169|ref|XP_022790441.1| PHD finger protein 21A-like [Stylophora pistillata]	>gi|1270088573|ref|XP_022807807.1| uncharacterized protein LOC111344812 [Stylophora pistillata]
>gi|1270081088|ref|XP_022803808.1| deleted in malignant brain tumors 1 protein-like [Stylophora pistillata]	>gi|1270063475|ref|XP_022794351.1| mammalian ependymin-related protein 1-like [Stylophora pistillata]	>gi|1270059479|ref|XP_022792212.1| ras-like protein 3 [Stylophora pistillata]	>gi|1270090022|ref|XP_022808576.1| uncharacterized protein LOC111345553 isoform X2 [Stylophora pistillata]
>gi|1270082891|ref|XP_022804785.1| thioredoxin reductase 1, cytoplasmic-like [Stylophora pistillata]	>gi|1270073850|ref|XP_022799914.1| carbonic anhydrase 2-like [Stylophora pistillata]	>gi|1270063475|ref|XP_022794351.1| mammalian ependymin-related protein 1-like [Stylophora pistillata]	PFX26751.1 Transmembrane protease serine 9 [Stylophora pistillata]
>gi|1270086467|ref|XP_022806664.1| protein lingerer-like [Stylophora pistillata]	>gi|1270085816|ref|XP_022806326.1| ZP domain-containing protein-like [Stylophora pistillata]	>gi|1270071953|ref|XP_022798902.1| low-density lipoprotein receptor-related protein 8-like [Stylophora pistillata]
>gi|1270087345|ref|XP_022807143.1| condensin-2 complex subunit D3-like [Stylophora pistillata]	>gi|1270091315|ref|XP_022809269.1| microtubule-associated tumor suppressor 1 homolog isoform X1 [Stylophora pistillata]	>gi|1270073850|ref|XP_022799914.1| carbonic anhydrase 2-like [Stylophora pistillata]
>gi|1270087556|ref|XP_022807256.1| uncharacterized protein LOC111344300 [Stylophora pistillata]	PFX14205.1 Proto-oncogene tyrosine-protein kinase receptor Ret, partial [Stylophora pistillata]	>gi|1270081088|ref|XP_022803808.1| deleted in malignant brain tumors 1 protein-like [Stylophora pistillata]
>gi|1270091315|ref|XP_022809269.1| microtubule-associated tumor suppressor 1 homolog isoform X1 [Stylophora pistillata]	PFX18785.1 Mucin-4 [Stylophora pistillata]	>gi|1270082891|ref|XP_022804785.1| thioredoxin reductase 1, cytoplasmic-like [Stylophora pistillata]
PFX14205.1 Proto-oncogene tyrosine-protein kinase receptor Ret, partial [Stylophora pistillata]	PFX26597.1 Complement C3 [Stylophora pistillata]	>gi|1270086467|ref|XP_022806664.1| protein lingerer-like [Stylophora pistillata]
PFX26597.1 Complement C3 [Stylophora pistillata]	PFX31810.1 Nidogen-2 [Stylophora pistillata]	>gi|1270087556|ref|XP_022807256.1| uncharacterized protein LOC111344300 [Stylophora pistillata]
PFX27832.1 Poly [ADP-ribose] polymerase 11 [Stylophora pistillata]		>gi|1270088573|ref|XP_022807807.1| uncharacterized protein LOC111344812 [Stylophora pistillata]
PFX31810.1 Nidogen-2 [Stylophora pistillata]		>gi|1270090022|ref|XP_022808576.1| uncharacterized protein LOC111345553 isoform X2 [Stylophora pistillata]
		>gi|1270095516|ref|XP_022778254.1| uncharacterized protein LOC111319781 [Stylophora pistillata]
		PFX14205.1 Proto-oncogene tyrosine-protein kinase receptor Ret, partial [Stylophora pistillata]
		PFX18785.1 Mucin-4 [Stylophora pistillata]
		PFX31810.1 Nidogen-2 [Stylophora pistillata]
